# Temporal and spatial frameworks supporting plant responses to vegetation proximity

**DOI:** 10.1101/2022.06.16.496398

**Authors:** Pedro Pastor-Andreu, Jordi Moreno-Romero, Mikel Urdin-Bravo, Julia Palau-Rodriguez, Sandi Paulisic, Elizabeth Kastanaki, Vicente Vives-Peris, Aurelio Gomez-Cadenas, Antía Rodríguez-Villalón, Jaime F. Martínez-García

## Abstract

After perception of vegetation proximity by the phytochrome photoreceptors, shade-avoider plants initiate a set of responses known as the Shade Avoidance Syndrome (SAS). The shade-induced de-repression of active phytochrome B (phyB) releases the repression imposed over the PHYTOCHROME INTERACTING FACTORs (PIFs). In *Arabidopsis thaliana* seedlings, this mechanism triggers rapid and massive changes in gene expression, increases auxin production in a SHADE AVOIDANCE 3-dependent manner and promotes hypocotyl elongation. Other components, such as phyA and ELONGATED HYPOCOTYL 5 (HY5), also participate in the shade regulation of the hypocotyl elongation response repressing it. However, it is less clear how phyA and HY5 interact with PIFs to regulate this response. Our physiological, genetic, cell biology and transcriptomic analyses showed that these components are organized in two main branches, and incorporate into the model for the regulation of shade-induced hypocotyl elongation the temporal and spatial functional importance of the various SAS regulators analyzed in here. They also indicated that PIFs and HY5, belonging to separate branches, target common genes whose expression is rapidly modulated by shade. This transcriptional relationship, however, changes after longer shade-treatments, suggesting that it is a dynamic convergence point to modulate the hypocotyl elongation.
