## Supplementary material for "Temporal and spatial frameworks supporting plant responses to vegetation proximity": Table 1

### Sheet: Table 1
Table 1. Summary of significance of the enrichment of a subset of selected GO terms in Col-0 (wild-type), hy5, pif457 and hy5 pif457 seedlings. GO term enrichments were obtained using the agriGO online analyses tool and the up- (left section) and down-regulated (right section) DEGs summarized in Supplementary Tables S1-S4. Groups presented were selected because p-values are significantly overrepr…
			p-value of the enriched GO terms, UP-regulated genes									p-value of the enriched GO terms, DOWN-regulated genes
			1h				8h					1h				8h
	GO:term	Process	Col-0 (WT)	hy5	pif457	hy5 pif457	Col-0 (WT)	hy5	pif457	hy5 pif457		Col-0 (WT)	hy5	pif457	hy5 pif457	Col-0 (WT)	hy5	pif457	hy5 pif457
Shade avoidance, light and growth	GO:0009416	response to light stimulus	1.3e-14	9.6e-09			1.3e-26	1.9e-20	3.2e-07	1.4e-06		0.0016	1.6e-08	0.0001					2.9e-06
	GO:0009642	response to light intensity	0.0027					0.00041
	GO:0009637	response to blue light	6.9e-09	2.7e-05			2.2e-12	1.1e-10	1.9e-08	0.00016
	GO:0010017	red or far-red light signaling pathway	4.9e-07	4.6e-05			6.2e-11	1.8e-09	7.2e-09	8.2e-07
	GO:0009639	response to red or far red light	2.7e-13	2.2e-09			1.2e-23	5.6e-17	7.6e-09	4.2e-07		0.0028	3.7e-05
	GO:0010114	response to red light					7.7e-10	2.4e-05	1.1e-06
	GO:0010218	response to far red light	3.6e-06	0.00029			1.8e-12	3.1e-07	0.00063
	GO:0040007	growth	5.1e-09	0.00022			2.5e-07	7.9e-07	0.0002
	GO:0048589	developmental growth	2.4e-11	4.2e-07			1.9e-07	7.5e-07	0.00029
	GO:0060560	developmental growth involved in morphogenesis	2.2e-09	1.5e-05			1.4e-06	2.3e-05	0.0013
	GO:0016049	cell growth	3e-08	5.7e-06			7.5e-07	2.3e-06	0.00012
	GO:0009826	unidimensional cell growth	2.2e-09	1.5e-05			1.4e-06	2.3e-05	0.0013
	GO:0009641	shade avoidance	7e-09	2.1e-08			5.3e-07	4.8e-08
Auxins	GO:0010252	auxin homeostasis	5.4e-06	0.00015
	GO:0060918	auxin transport	4.8e-05				1.1e-05	4e-06	1.8e-05
	GO:0009926	auxin polar transport	4.4e-05				1e-05	3.6e-06	1.6e-05
	GO:0009734	auxin mediated signallyng pathway					0.0029
	GO:0009733	response to auxin stimullus	3.5e-48	1e-34			6.2e-33	2e-22	0.00032	0.0011		0.00025	0.0022
Gibberelins	GO:0009685	gibberellin metabolic process					3.7e-05	5.3e-05
	GO:0010476	gibberellin mediated signaling pathway	8.5e-05	0.0003			0.0024	0.00038
	GO:0009740	gibberellic acid mediated signaling pathway	8.5e-05	0.0003			0.0024	0.00038
	GO:0009739	response to gibberellin stimulus	0.00029	0.0023			0.00026	1.5e-07				9.9e-05	0.00085
Ethylene	GO:0009693	ethylene biosynthetic process	1.8e-05	0.00048			6.6e-06
	GO:0009692	ethylene metabolic process	1.8e-05	0.00048			6.6e-06
	GO:0009873	ethylene mediated signaling pathway					1.5e-06	1.8e-05	4.5e-07	6e-09
	GO:0010104	regulation of ethylene mediated signaling pathway					2.5e-05	2.4e-06	3.3e-06	1.2e-06
	GO:0010105	negative regulation of ethylene mediated signaling pathway					1.7e-06	1.6e-07	3.1e-07	1.1e-07
	GO:0009723	response to ethylene stimulus	0.00027				8e-07	4.2e-05	7e-05	2.5e-07		4e-05	4e-06			0.00019
Brassinosteroids	GO:0016131	brassisteroid metabolic process	3e-07	0.00018
	GO:0009742	brassisteroid mediated signaling pathway					0.0024
	GO:0009741	response to brassisteroid stimulus	3.2e-06	0.0015			5.3e-05
Cytokinins	GO:0009736	cytokinin mediated signaling pathway														0.00024
	GO:0009735	response to cytokinis stimulus	0.0032
