## Supplementary material for "Temporal and spatial frameworks supporting plant responses to vegetation proximity": Suppl Table S6

### Sheet: Summary Supplementary Table S6
Supplementary Table S6. Functional enrichment groups based on GO term analyses. Pool of DEGs contributing to each GO term predicted in each genotype (Col-0, hy5, pif457 and hy5 pif457) at 1 and 8 h of W+FR treatment. DEGs are distributed between GO terms related to light and growth or hormones, as indicated in Table 1. Green color beneath GO terms indicate that the gene situated in the lefts colu…
Data sheet 1, Fold change of the individual genes after 1 h of W+FR in the four genotypes analyzed in here contributing to the GO terms related to Light and Growth shown in Table 1.
Data sheet 2, Fold change of the individual genes after 1 h of W+FR in the four genotypes analyzed in here contributing to the GO terms related to Hormones shown in Table 1.
Data sheet 3, Fold change of the individual genes after 8 h of W+FR in the four genotypes analyzed in here contributing to the GO terms related to Light and Growth shown in Table 1.
Data sheet 4, Fold change of the individual genes after 8 h of W+FR in the four genotypes analyzed in here contributing to the GO terms related to Hormones shown in Table 1.

### Sheet: (1) 1h light-growth
Light GO terms
	Fold Change				GO:0009416	GO:0009642	GO:0009637	GO:0010017	GO:0009639	GO:0010114	GO:0010218	GO:0009641
AGI locus	WT	hy5	pif457	hy5 pif457	response to light stimulus	response to light intensity	response to blue light	red or far-red light signaling pathway	response to red or far red light	response to red light	response to far red light	shade avoidance
AT4G16780	25.6567	20.9087	2.98328	3.38755
AT4G32280	149.329	54.9956
AT2G46970	111.216	159.776
AT1G52830	25.4313	29.3213
AT1G02340	20.0865	30.1992
AT3G15540	16.0084	15.8803
AT5G47370	13.4316	7.94847
AT2G44910	9.46319	11.8005
AT4G25420	9.20236	5.84774
AT1G67900	6.82355	5.13443
AT2G26710	6.12683	3.78731
AT1G26945	4.66903	3.86426
AT5G51810	4.46384	4.87205
AT5G04190	4.20086	2.03966
AT5G02200	3.93676	7.08673
AT2G42870	3.76394	5.18526
AT3G62090	3.23521	6.55239
AT2G18790	2.96941	3.0383
AT5G45340	2.93587	1.9558
AT1G80730	2.55294	2.8765
AT4G39400	2.47823	1.83684
AT5G53980	2.34885	2.27451
AT1G14920	2.16985	2.5255
AT1G09570	1.92976	1.88909
AT5G05690	1.85345	1.71123
AT3G28860	1.8008	1.50837
AT4G25260	1.68962	2.90863
AT3G45780	2.14693
AT1G14280	1.86418
AT1G17060	1.74816
AT2G32120	1.61077
AT1G73590	1.55371
AT4G37590	1.52474
AT5G48410		3.57954
AT2G46990		2.76074
AT1G20900		2.60954
AT1G07600		2.16497
AT5G26660		2.15472
AT3G49120		1.91524
AT1G15550		1.84965
AT4G40060		1.69214
AT3G58850		1.64349
AT2G47860		1.62049
Growth GO terms
	Fold Change				GO:0040007	GO:0048589	GO:0060560	GO:0016049	GO:0009826
AGI locus	WT	hy5	pif457	hy5 pif457	growth	developmental growth	developmental growth involved in morphogenesis	cell growth	unidimensional cell growth
AT4G16780	25.6567	20.9087	2.98328	3.38755
AT5G47370	13.4316	7.94847
AT4G25420	9.20236	5.84774
AT5G51810	4.46384	4.87205
AT1G70940	3.41397	2.19661
AT3G45970	2.56452	2.61914
AT5G54510	2.54582	1.57326
AT4G39400	2.47823	1.83684
AT4G38400	2.16341	2.77408
AT4G03190	2.08549	1.97448
AT3G08970	1.99629	1.88878
AT5G05690	1.85345	1.71123
AT3G50660	1.82877	1.53366
AT5G03150	1.74257	1.6563
AT2G40610	2.44605
AT1G17060	1.74816
AT2G28350	1.65073
AT4G26690	1.56338
AT5G54380	1.51672
AT1G10550		7.03943
AT1G21210		3.15957
AT2G20750		2.21106
AT2G26650		1.82224
AT3G45960		3.69439
AT3G49120		1.91524
AT3G59900		1.5787
AT4G40060		1.69214

### Sheet: (2) 1h hormones
Auxin GO terms
	Fold Change				GO:0010252	GO:0060918	GO:0009926	GO:0009734	GO:0009733
AGI locus	WT	hy5	pif457	hy5 pif457	auxin homeostasis	auxin transport	auxin polar transport	auxin mediated signallyng pathway	response to auxin stumullus
AT4G32280	149.329	54.9956
AT1G15580	52.0652	27.3376
AT1G29490	43.8596	9.9357
AT5G18050	30.7864	17.4449
AT3G03830	30.7657	10.8131
AT5G18010	29.3799	8.84935
AT4G16780	25.6567	20.9087	2.98328	3.38
AT1G52830	25.4313	29.3213
AT2G22810	25.3109	14.688
AT5G18060	23.3364	14.2419
AT2G18010	19.9658	9.98887
AT5G18030	17.4645	7.71064
AT3G15540	16.0084	15.8803
AT5G47370	13.4316	7.94847
AT2G23170	11.1799	11.8772
AT5G18020	10.8711	4.63655
AT5G18080	10.4073	5.63275
AT3G03840	9.50034	4.2255
AT1G29440	8.87993	4.0425
AT4G36110	8.8581	6.07084
AT3G03850	8.57781	5.51555
AT1G29460	8.54365	4.65989
AT4G14560	7.59867	6.46327
AT3G03820	7.45422	4.41297
AT1G29450	7.17628	4.01223
AT3G23030	6.61396	5.45591
AT4G38850	6.06595	4.11204
AT1G29500	5.71606	3.20032
AT2G14960	4.72459	6.18669
AT4G34770	4.67792	3.7198
AT1G29510	4.53087	2.56754
AT1G29430	4.52582	2.72855
AT2G37030	4.4831	2.71015
AT1G04240	4.22487	3.21365
AT1G29420	4.05426	2.0827
AT4G27260	3.85563	2.5168
AT3G62100	3.79176	7.09938
AT3G55730	3.30031	2.70214
AT5G57560	3.10454	2.80058
AT4G38860	3.0278	2.07496
AT4G37390	2.95898	2.35791
AT1G31880	2.80385	2.18857
AT4G11280	2.65394	1.77368
AT2G38120	2.61317	1.89171
AT5G54510	2.54582	1.57326
AT1G17345	2.45843	2.2356
AT2G01200	2.4358	3.0805
AT5G43700	2.39243	1.72676
AT4G34760	2.22583	2.13084
AT4G03190	2.08549	1.97448
AT3G28860	1.8008	1.50837
AT1G28130	1.79499	1.62461
AT3G04730	1.85805
AT4G14550	1.82682
AT1G18570	1.82469
AT3G23050	1.77876
AT1G19220	1.71737
AT2G28350	1.65073
AT1G34670		2.92946
AT1G56010		1.73591
AT1G74840		1.57478
AT2G21200		2.65892
AT2G21220		1.58086
AT2G46990		2.76074
AT3G59900		1.5787
AT4G12550		4.18914
AT4G28640		1.60699
AT4G32810		2.45168
AT1G70940	3.41397	2.19661
AT1G23080	2.01366
AT2G01420	1.66961
AT1G73590	1.55371
AT5G65980		3.7306
Gibberellin GO Terms
	Fold Change				GO:0009685	GO:0010476	GO:0009740	GO:0009739
AGI locus	WT	hy5	pif457	hy5 pif457	gibberellin metabolic process	gibberellin mediated signaling pathway	gibberellic acid mediated signaling pathway	response to gibberellin stimulus
AT4G25420	9.20236	5.84774
AT5G51810	4.46384	4.87205
AT3G55730	3.30031	2.70214
AT1G74670	2.74256	2.12025
AT1G14920	2.16985	2.5255
AT5G17490	1.9258	2.51902
AT4G02780	2.69743
AT1G18570	1.82469
AT1G15550		1.84965
AT1G74840		1.57478
AT2G14900		1.75185
AT3G05120		1.67787
Ethylene GO terms
	Fold Change				GO:0009693	GO:0009692	GO:0009873	GO:0010104	GO:0010105	GO:0009723
AGI locus	WT	hy5	pif457	hy5 pif457	ethylene biosynthetic process	ethylene metabolic process	ethylene mediated signaling pathway	regulation of ethylene mediated signaling pathway	negative regulation of ethylene mediated signaling pathway	response to ethylene stimulus
AT5G25190	3.37302	2.70445
AT3G55730	3.30031	2.70214
AT4G11280	2.65394	1.77368
AT2G38120	2.61317	1.89171
AT1G14920	2.16985	2.5255
AT1G18570	1.82469
AT1G19220	1.71737
AT3G24500	1.56699
AT3G20770	1.54925
AT1G74840		1.57478
AT3G12500		4.50684
AT5G44210		2.20301
AT4G37770	162.521	88.8393
AT2G22810	25.3109	14.688
AT5G65800	8.40427	5.35862
AT4G08040	4.03113	4.05817
AT1G05010	1.85073
Brassinosteroid GO terms
	Fold Change				GO:0016131	GO:0009742	GO:0009741
AGI locus	WT	hy5	pif457	hy5 pif457	brassinosteroid metabolic process	brassinosteroid mediated signaling pathway	response to brassinosteroid stimulus
AT1G14920	6.12683	3.78731
AT1G74840	3.59278	5.17802
AT3G05120	3.10454	2.80058
AT1G74670	2.47823	1.83684
AT1G18570	1.88855	1.65302
AT1G15550	1.82877	1.53366
AT2G14900	1.51672

### Sheet: (3) 8h light-growth
Light GO terms
	Fold Change				GO:0009416	GO:0009642	GO:0009637	GO:0010017	GO:0009639	GO:0010114	GO:0010218	GO:0009641
AGI locus	WT	hy5	pif457	hy5 pif457	response to light stimulus	response to light intensity	response to blue light	red or far-red light signaling pathway	response to red or far red light	response to red light	response to far red light	shade avoidance
AT4G32280	90.161	30.1539	7.23604	7.65046
AT4G16780	13.8523	9.36632	3.30108	3.33258
AT1G09570	5.86769	3.67325	1.66711	1.1798
AT1G22770	4.03548	2.48083	1.78087	2.06425
AT3G28860	2.40374	1.68076	1.51809
AT5G02200	3.09315	3.29602
AT4G14690	2.78434
AT3G27690	2.5613
AT1G29920	2.17389
AT3G54890	1.94453
AT5G52250	1.89423
AT2G46340	1.54231
AT2G01570	1.50517
AT1G14920	2.33763	1.80601		1.54021
AT2G05100	2.82751		2.03354
AT5G24120	1.70069		1.59139
AT5G24470		1.86276
AT5G53660		2.65685
AT2G46970	107.406	113.114	28.8095	17.4015
AT1G02340	76.6104	48.0323	10.7938	10.751
AT5G04190	13.8206	2.52402	5.4328	1.89743
AT1G09530	2.18132	2.16745	2.57493	1.84024
AT3G62090	7.13429	14.969	5.16574
AT1G52830	11.1434	10.1982
AT1G02400	4.48445	6.43191
AT5G51810	4.21123	3.23052
AT2G18790	3.01177	2.48279
AT5G47370	2.38218	2.14932
AT1G20900	2.10923	2.55152
AT2G37640	1.90171	1.90304
AT3G58850	1.81314	2.11554
AT2G46790	4.39658
AT2G29090	3.73435
AT5G02810	3.13802
AT3G59060	2.46374
AT5G67030	1.90046
AT5G48150	1.74693
AT3G02260	1.53696
AT2G42870	4.58594	2.84352		1.93563
AT4G25260	3.25317	3.91169		1.82084
AT1G06040	2.50348		1.66308
AT2G43010	2.49885		1.57916
AT2G42540		16.7003
AT2G40080		2.73688
AT4G36930		1.70877
AT2G25930				1.53551
AT5G53980	4.00383	4.14561	3.5887	3.85751
AT3G15540	8.90479	6.42105
AT3G45780	3.07706	1.92864
AT5G64330	1.94614	1.58332
AT1G14280	2.42112		1.50162
AT1G68050		2.46832		2.00246
AT3G01470		1.62479
AT2G06850	2.58651	1.78356
AT1G01470		2.30976
AT2G17840		1.91481
AT1G03010	2.65815	2.06458	2.74874
AT1G75780	1.84928	2.46071	1.95668
AT1G65480	6.15156	6.36359
AT4G25420	4.94503	2.24604
AT1G26945	2.92232	1.7531
AT3G08660	2.73996	1.92757
AT2G42620	2.26392	1.60793
AT5G05690	2.17476	1.5119
AT3G12610	1.97105	2.18905
AT3G08570	1.83572	1.75621
AT5G63860	1.29021	1.56638
AT5G49730	2.34744
AT1G67900	2.21319
AT3G49970	2.21032
AT2G29120	2.12842
AT4G39400	2.10277
AT3G19850	1.99771
AT4G03400	1.86614
AT2G26710	1.76988
AT3G17800	1.61545
AT1G17060	1.52595
AT1G25560	1.6768		1.62977	1.55983
AT3G21240			1.87054
AT1G20620				1.65433
AT3G07650				1.73824
AT3G15620				1.73584
Growth GO terms
	Fold Change				GO:0040007	GO:0048589	GO:0060560	GO:0016049	GO:0009826
AGI locus	WT	hy5	pif457	hy5 pif457	growth	developmental growth	developmental growth involved in morphogenesis	cell growth	unidimensional cell growth
AT4G16780	13.8523	9.36632	3.30108	3.33258
AT3G59900	5.31983	2.65933	4.88161	2.19076
AT2G44080	3.36848	2.0448	3.9076	1.96357
AT1G69490	10.091	2.94906	7.92385
AT4G38400	2.62142	2.15472	1.66713
AT1G75780	1.84928	2.46071	1.95668
AT1G10550	8.05875	6.88722
AT4G25420	4.94503	2.24604
AT5G51810	4.21123	3.23052
AT2G06850	2.58651	1.78356
AT1G70940	2.53909	1.51714
AT5G47370	2.38218	2.14932
AT5G03150	2.18284	1.51916
AT5G05690	2.17476	1.5119
AT1G20190	2.13365	2.33691
AT4G03190	2.0262	1.54564
AT3G45970	1.95256	1.62878
AT2G37640	1.90171	1.90304
AT2G40610	3.77751
AT5G54510	3.32554
AT4G39400	2.10277
AT4G26690	1.71665
AT3G43300	1.66779
AT5G54380	1.54011
AT1G17060	1.52595
AT5G01180		1.58364	1.7021
AT3G45960			3.92439
AT4G17030			3.28406
AT5G02260			1.61505
AT5G16910			1.55254
AT3G56960				1.67616
AT2G25930				1.53551

### Sheet: (4) 8h hormones
Auxin GO terms
	Fold Change				GO:0010252	GO:0060918	GO:0009926	GO:0009734	GO:0009733
AGI locus	WT	hy5	pif457	hy5 pif457	auxin homeostasis	auxin transport	auxin polar transport	auxin mediated signalling pathway	response to auxin stimulus
AT1G23080	2.66412	1.71307	1.57593	1.60256
AT3G28860	2.40374	1.68076	1.51809
AT2G38120	2.21394	1.64267	1.69441
AT1G18350	5.19535	2.59966
AT1G70940	2.53909	1.51714
AT2G42620	2.26392	1.60793
AT2G01420	2.05613	1.60161
AT5G03280	1.74699
AT3G02260	1.53696
AT1G53700			2.58729	2.19664
AT3G14370		2.90589	3.27707
AT5G01990			1.57452
AT4G32280	90.161	30.1539	7.23604	7.65046
AT5G18050	33.0431	11.2408	5.21362	5.60057
AT5G18060	21.4112	7.32798	4.18957	3.77701
AT5G18010	20.831	4.64652	10.1969	4.70664
AT4G16780	13.8523	9.36632	3.30108	3.33258
AT3G59900	5.31983	2.65933	4.88161	2.19076
AT4G27260	4.61789	2.48798	1.84401
AT1G29490	86.7333	7.63846
AT1G15050	22.4361	8.02033
AT2G18010	18.5334	5.86933
AT1G52830	11.1434	10.1982
AT3G03830	10.473	2.94744
AT3G15540	8.90479	6.42105
AT5G18030	8.65961	3.38971
AT5G18020	7.72165	3.034
AT4G36110	7.39827	3.62127
AT5G18080	6.59714	2.86097
AT1G29460	4.49392	1.87934
AT3G23030	4.29383	2.78836
AT2G23170	3.92927	6.55057
AT3G03820	3.74896	1.63662
AT3G23050	3.29017	2.34436
AT4G14550	3.26099	1.51337
AT2G01200	3.06452	3.47407
AT1G75590	2.91534	2.27167
AT4G12410	2.86083	3.08699
AT2G06850	2.58651	1.78356
AT4G14560	2.56537	1.93316
AT4G38860	2.43284	1.60805
AT5G47370	2.38218	2.14932
AT1G31880	2.16782	1.66507
AT4G03190	2.0262	1.54564
AT2G21200	1.95254	2.17019
AT2G21220	1.92693	1.50858
AT5G43700	1.83944	1.6122
AT2G26740	1.67132	1.50817
AT2G22810	9.38474
AT2G37030	6.21811
AT1G29420	5.78024
AT3G03840	3.66671
AT1G29440	3.60761
AT5G54510	3.32554
AT4G38850	3.1094
AT1G29500	2.96413
AT1G29450	2.94974
AT3G03850	2.62332
AT1G29510	2.21889
AT1G29430	1.93848
AT5G19140	1.92345
AT1G04240	1.86912
AT4G03400	1.86614
AT3G04730	1.78015
AT2G42580	1.65007
AT1G22640	1.64377
AT4G34760	1.61568
AT1G04250	1.57727
AT4G34770	6.32861	3.34878		2.28305
AT1G28130	2.13259		1.57838
AT2G25930				1.53551
AT3G53250				3.83353
AT5G67480		1.57424
AT5G54490			3.08596
Gibberellin GO Terms
	Fold Change				GO:0009685	GO:0010476	GO:0009740	GO:0009739
AGI locus	WT	hy5	pif457	hy5 pif457	Gibberellin metabolic process	gibberellin mediated signalling pathway	gibberellic acid mediated signaling pathway	response to gibberellin stimulus
AT5G07200	7.23222	17.6239	12.9781
AT4G25420	4.94503	2.24604
AT1G02400	4.48445	6.43191
AT5G51810	4.21123	3.23052
AT5G03730	1.95204	1.60983
AT1G78440	6.48549
AT2G01570	2.18132	2.16745	2.57493	1.84024
AT1G09530	4.94503	2.24604
AT1G14920	2.74141
AT3G05120	1.50517
AT1G74670	2.33763	1.80601		1.54021
AT5G15230		1.71977		1.9403
AT2G14900	5.21687	4.01921
AT2G37640	1.90171	1.90304
AT4G23060	1.60015	1.85534
AT1G71030	5.10405
AT1G22640	1.64377
AT5G14920	2.68054	4.86056		2.16094
AT1G66350				1.5348
AT2G04240		1.68207
AT2G16720		1.92963
AT2G36270		2.10427
AT5G67480		1.57424
Ethylene GO terms
	Fold Change				GO:0009693	GO:0009692	GO:0009873	GO:0010104	GO:0010105	GO:0009723
AGI locus	WT	hy5	pif457	hy5 pif457	ethylenen biosynthetic pathway	ethylene metabolic process	ethylene mediated signalling pathway	regulation of ethylene mediated signalling pathway	negative regulation of ethylene	response to ethylene stimulus
AT1G05010	2.77478	2.14978	1.85472	1.57077
AT4G37770	140.615	53.8856
AT1G62380	2.9717	1.94513
AT2G22810	9.38474
AT5G65800	6.11496
AT3G59060	2.46374
AT5G58550	1.70663
AT5G25350	3.09139	2.51951	2.72279	2.46212
AT3G23150	3.02005	2.32192	1.93539	1.96216
AT5G44210	3.00398	3.5579	1.57307	2.19587
AT1G04310	2.74134	2.22613	2.34615	1.86481
AT2G40940	1.83083	1.72943	1.72252	1.51846
AT2G25490	1.71213	1.5856	1.84389	1.83674
AT5G25190	8.87629	3.30647
AT5G03730	1.95204	1.60983
AT5G03280	1.74699
AT2G27050	1.73778
AT3G20770	1.71719
AT1G53170	1.29092		1.5477	1.53792
AT5G47220			1.64968	1.61594
AT1G06160				1.96133
AT2G38120	2.21394	1.64267	1.69441
AT1G71030	5.10405
AT1G18330	2.8976
AT1G22640	1.64377
AT2G01570	1.50517
AT1G14920	2.33763	1.80601		1.54021
AT1G66350				1.5348
AT2G16720		1.92963
Brassinosteroid GO terms
	Fold Change				GO:0016131	GO:0009742	GO:0009741
AGI locus	WT	hy5	pif457	hy5 pif457	brassinosteroid metabolic process	brassinosteroid mediated signaling pathway	response to brassinosteroid stimulus
AT2G44080	3.36848	2.0448	3.9076	1.96357
AT4G39400	2.10277
AT2G42580	1.65007
AT5G54380	1.54011
AT5G08130	1.52826
AT3G61460	1.83874	1.66826
AT2G26710	1.76988
AT1G13260	1.69362
