## Supplementary material for "Temporal and spatial frameworks supporting plant responses to vegetation proximity": Suppl Tables S7-S8

### Sheet: Suppl Table S7_genotyping
Supplementary Table S7. Primers used for genotyping the different lines.
Genotype	primer combination		primer name	Sequence (5`-> 3`)
PHYA (WT)	MSO31+MSO32		MSO31	TAGAGCACCGCACAGCTGCC
phyA-501	MSO31+LBb1		MSO32	GAAGCTATCTCCTGCAGGTGG
			LBb1	GCGTGGACCGCTTGCTGCAACT
HY5 (WT)	hy5-F+hy5-R		hy5-F	GGTAGAGAATCTGGATCGGC
hy5-2	LBb1+hy5-R		hy5-R	GCTGAGCTGAAACTCTGTTC
PIF4 (WT)	JO138 + BO73		JO138	GCGGAATTCAACAAGTCGAACCAACGATCAGGA
pif4-101	LB3 + BO73		BO73	CTAGTGGTCCAAACGAGAACCGTCG
			LB3	TAGCATCTGAATTTCATAACCAATCTCGATACAC
PIF5 (WT)	BO50 + BO51		BO50	CCAACCGAGTTGGTGGGTCTC
pif5-3	BO50+ LBb1		BO51	ATCTCTCCACAATAGCTCCAC
PIF7 (WT)	NCO111+ NCO110		NCO109	TGATAGTGACCTTAGGCGACTTTTGAACGC
pif7-1	NCO109+ NCO110		NCO110	CATCCTCTGGTTTATCCTATCACGCCG
			NCO111	CCGTTCATGGTCTAGGCG
HFR1 (WT)	JO367+JO368		JO367	CCCTGCAGAATTTACCAATTGGGAGATCG
hfr1-5	LBb1+JO368		JO368	GCGGATCCACCATGTTAGTTAAAGAGATATCGG
SAV3 (WT)	RO68+JO401		RO68	GTGGTGAACCGTCCAGACGAC
sav3-5	RO68+LBb1		JO401	CAGGGTAAGATTCGAGTG

### Sheet: Supple Table S8_oligos RT-QPCR
Supplementary Table S8. Primers used for gene expression analyses.
Gene name (AGI)	Primer name	Sequence (5`-> 3`)	Described before in
ACS8 (AT4G37770 )	JRO46	GCAGCCAATTTCCAAAGAGA	Molina-Contreras et al., 2019
	JRO47	CGACATGAAATCCGCCATAG
EF1α (AT5G60390)	BO95	TGGTGTCAAGCAGATGATTTGC	Molina-Contreras et al., 2019
	BO96	ATGAAGACACCTCCTTGATGATTTC
PAR1 (AT2G42870)	BO109	CACCGTCATGCTCAGCCA	Cifuentes-Esquivel et al., 2013
	BO110	TCGGTCTTCACGTACGCTTG
